# The retrotransposon*-*derived capsid genes *PNMA1* and *PNMA4* maintain reproductive capacity

**DOI:** 10.1101/2024.05.11.592987

**Authors:** Thomas W.P. Wood, William S. Henriques, Harrison B. Cullen, Mayra Romero, Cecilia S. Blengini, Shreya Sarathy, Julia Sorkin, Hilina Bekele, Chen Jin, Seungsoo Kim, Alexei Chemiakine, Rishad C. Khondker, José V.V. Isola, Michael B. Stout, Vincenzo A. Gennarino, Binyam Mogessie, Devanshi Jain, Karen Schindler, Yousin Suh, Blake Wiedenheft, Luke E. Berchowitz

**Author notes:** Correspondence; Luke E. Berchowitz, Ph.D., Columbia University Irving Medical Center, 701 W 168th St. Hammer Health Sciences Building Room 1520, New York NY, 10032.

## Abstract

The human genome contains 24 *gag*-like capsid genes derived from deactivated retrotransposons conserved among eutherians. Although some of their encoded proteins retain the ability to form capsids and even transfer cargo, their fitness benefit has remained elusive. Here we show that the *gag*-like genes *PNMA1* and *PNMA4* support reproductive capacity. Six-week-old mice lacking either *Pnma1* or *Pnma4* are indistinguishable from wild-type littermates, but by six months the mutant mice become prematurely subfertile, with precipitous drops in sex hormone levels, gonadal atrophy, and abdominal obesity; overall they produce markedly fewer offspring than controls. Analysis of donated human ovaries shows that expression of both genes declines normally with aging, while several *PNMA1* and *PNMA4* variants identified in genome-wide association studies are causally associated with low testosterone, altered puberty onset, or obesity. These findings expand our understanding of factors that maintain human reproductive health and lend insight into the domestication of retrotransposon-derived genes.
