## Supplementary material for "The retrotransposon*-*derived capsid genes *PNMA1* and *PNMA4* maintain reproductive capacity": Table S1

### Sheet: GWAS analysis
Gene	Study ID	Reported Trait	Author	Date	Study N Initial	Index Variant ID	Index Variant RSID	P-Value	Beta	Beta CI Lower	Beta CI Upper	L2G Pipeline Score
PNMA1	GCST90012113	Total testosterone levels	Ruth KS	2020-02-10	194453	14_73737983_G_C	rs72721770	1e-09	-0.0191253	-0.0253889	-0.0128617	0.102705
PNMA1	GCST90012108	Sex hormone-binding globulin levels adjusted for BMI	Ruth KS	2020-02-10	180094	14_73737983_G_C	rs72721770	1.2e-10	-0.00776833	-0.0101481	-0.00538858	0.0782442
PNMA1	GCST90012109	Sex hormone-binding globulin levels	Ruth KS	2020-02-10	180726	14_73752265_T_C	rs2878733	6e-10	-0.00844632	-0.0111214	-0.00577119	0.0575671
PNMA1	GCST90012107	Sex hormone-binding globulin levels	Ruth KS	2020-02-10	189473	14_73783423_T_C	rs13379043	9.3e-11	0.0100214	0.00685053	0.0131923	0.0104139
PNMA1	GCST90019518	Sex hormone-binding globulin levels	Sinnott-Armstrong N	2021-01-18	322484	14_73783107_T_C	rs11626364	1e-11	0.0237	0.0168753	0.0305247	0.0099114
PNMA1	GCST90025958	Sex hormone-binding globulin levels	Barton AR	2021-07-05	397043	14_73783107_T_C	rs11626364	2.7e-22	0.0255671	0.0200921	0.0310421	0.00901901
PNMA1	GCST90012106	Sex hormone-binding globulin levels adjusted for BMI	Ruth KS	2020-02-10	188908	14_73783423_T_C	rs13379043	2.2e-16	0.0112783	0.00851833	0.0140383	0.00898683
PNMA1	GCST90012110	Sex hormone-binding globulin levels adjusted for BMI	Ruth KS	2020-02-10	368929	14_73783423_T_C	rs13379043	2.6e-28	0.0100981	0.00822906	0.0119671	0.00898683
PNMA1	GCST90012111	Sex hormone-binding globulin levels	Ruth KS	2020-02-10	370125	14_73783423_T_C	rs13379043	2.3e-21	0.00953255	0.00745146	0.0116136	0.00898683
PNMA4	GCST007078	Menarche (age at onset)	Kichaev G	2018-12-27	242000	14_93452539_C_T	rs8007087	1e-12				0.0122328
PNMA4	GCST90012088	Male puberty timing (age at voice breaking MTAG)	Hollis B	2020-03-24	205354	14_93434263_T_C	rs4900184	1e-10	-0.021245	-0.027684	-0.0148061	0.0120602
PNMA4	GCST90020232	Body fat percentage	Martin S	2021-05-12	442278	14_93557626_G_A	rs6575340	9e-18	0.013	0.0100324	0.0159676	0.0191622
PNMA4	NEALE2_23127_raw	Trunk fat percentage	UKB Neale v2	2018-08-01	354619	14_93557626_G_A	rs6575340	1.67824e-10	0.113665	0.0787919	0.148538	0.018861
PNMA4	NEALE2_23112_raw	Leg fat mass (right)	UKB Neale v2	2018-08-01	354807	14_93557626_G_A	rs6575340	3.26e-13	0.0281008	0.0205388	0.0356628	0.0184125
PNMA4	NEALE2_23116_raw	Leg fat mass (left)	UKB Neale v2	2018-08-01	354788	14_93557626_G_A	rs6575340	1.12e-13	0.0279604	0.0205805	0.0353403	0.0182939
PNMA4	NEALE2_23128_raw	Trunk fat mass	UKB Neale v2	2018-08-01	354597	14_93557626_G_A	rs6575340	2.254e-12	0.0891092	0.0642227	0.113996	0.0173119
PNMA4	NEALE2_23100_raw	Whole body fat mass	UKB Neale v2	2018-08-01	354244	14_93557626_G_A	rs6575340	2.12e-13	0.167209	0.122568	0.21185	0.0172788
PNMA4	NEALE2_23099_raw	Body fat percentage	UKB Neale v2	2018-08-01	354628	14_93557626_G_A	rs6575340	1.4894e-11	0.105113	0.0745876	0.135638	0.0171345
PNMA4	NEALE2_23119_raw	Arm fat percentage (right)	UKB Neale v2	2018-08-01	354760	14_93557626_G_A	rs6575340	2.182e-12	0.129137	0.0930948	0.165179	0.0170295
PNMA4	NEALE2_23123_raw	Arm fat percentage (left)	UKB Neale v2	2018-08-01	354707	14_93557626_G_A	rs6575340	1.447e-12	0.131346	0.0949835	0.167709	0.0169737
PNMA4	NEALE2_48_raw	Waist circumference	UKB Neale v2	2018-08-01	360564	14_93557626_G_A	rs6575340	3.411e-12	0.202993	0.145827	0.260159	0.0168821
PNMA4	NEALE2_23115_raw	Leg fat percentage (left)	UKB Neale v2	2018-08-01	354791	14_93557626_G_A	rs6575340	1.9246e-11	0.0864554	0.0612086	0.111702	0.0166656
PNMA4	GCST007064	Body fat percentage	Hubel C	2018-12-28	155961	14_93654366_C_T	rs55882426	1e-08				0.0104306
PNMA4	NEALE2_23124_raw	Arm fat mass (left)	UKB Neale v2	2018-08-01	354673	14_93557626_G_A	rs6575340	8.44e-13	0.0121223	0.00880118	0.0154434	0.0199795
